# The variation and evolution of complete human centromeres

**DOI:** 10.1101/2023.05.30.542849

**Authors:** Glennis A. Logsdon, Allison N. Rozanski, Fedor Ryabov, Tamara Potapova, Valery A. Shepelev, Yafei Mao, Mikko Rautiainen, Sergey Koren, Sergey Nurk, David Porubsky, Julian K. Lucas, Kendra Hoekzema, Katherine M. Munson, Jennifer L. Gerton, Adam M. Phillippy, Ivan A. Alexandrov, Evan E. Eichler

**Author notes:** **Correspondence to:** Evan E. Eichler, Ph.D. Department of Genome Sciences, University of Washington School of Medicine 3720 15th Ave NE, S413A, Seattle, WA 98195-5065. Institute for Molecular Medicine Finland (FIMM), Helsinki Institute of Life Science (HiLIFE), University of Helsinki, Helsinki, Finland.

## Abstract

We completely sequenced and assembled all centromeres from a second human genome and used two reference sets to benchmark genetic, epigenetic, and evolutionary variation within centromeres from a diversity panel of humans and apes. We find that centromere single-nucleotide variation can increase by up to 4.1-fold relative to other genomic regions, with the caveat that up to 45.8% of centromeric sequence, on average, cannot be reliably aligned with current methods due to the emergence of new α-satellite higher-order repeat (HOR) structures and two to threefold differences in the length of the centromeres. The extent to which this occurs differs depending on the chromosome and haplotype. Comparing the two sets of complete human centromeres, we find that eight harbor distinctly different α-satellite HOR array structures and four contain novel α-satellite HOR variants in high abundance. DNA methylation and CENP-A chromatin immunoprecipitation experiments show that 26% of the centromeres differ in their kinetochore position by at least 500 kbp—a property not readily associated with novel α-satellite HORs. To understand evolutionary change, we selected six chromosomes and sequenced and assembled 31 orthologous centromeres from the common chimpanzee, orangutan, and macaque genomes. Comparative analyses reveal nearly complete turnover of α-satellite HORs, but with idiosyncratic changes in structure characteristic to each species. Phylogenetic reconstruction of human haplotypes supports limited to no recombination between the p- and q-arms of human chromosomes and reveals that novel α-satellite HORs share a monophyletic origin, providing a strategy to estimate the rate of saltatory amplification and mutation of human centromeric DNA.
