## Extended Data Table 1 for "The variation and evolution of complete human centromeres"

### Sheet: Sheet1
Extended Data Table 1. Statistics of long-read sequencing datasets and genome assemblies.
Species	Sample	Long-read sequencing data			Genome assembly
		PacBio HiFi data (Fold cov. / Read N50)	Total ONT data (Fold cov. / Read N50)	UL ONT data (Fold cov. / Read N50)	Assembler	Version	Size	Contig N50
Human (Homo sapiens)	CHM1	66.3× / 15.3 kbp	98.0× / 71.9 kbp	30.9× / 140.3 kbp	hifiasm	v0.16.1	3.79 Gbp	54.2 Mbp
	HG00733	99.5× / 17.7 kbp	75.9× / 41.6 kbp	14.1× / 162.5 kbp	hifiasm	v0.16.1	6.08 Gbp	89.8 Mbp
Chimpanzee (Pan troglodytes)	Clint; S006007	41.4× / 11.0 kbp	99.2× / 54.9 kbp	20.2× / 163.7 kbp	hifiasm	v0.16.1	6.18 Gbp	42.0 Mbp
Orangutan (Pongo abelii)	Susie; PR01109	38.4× / 17.4 kbp	75.8× / 61.1 kbp	16.1× / 143.5 kbp	hifiasm	v0.16.1	6.33 Gbp	59.6 Mbp
Macaque (Macaca mulatta)	AG07107	73.8× / 18.2 kbp	166.4× / 41.1 kbp	15.6× / 137.1 kbp	hifiasm	v0.16.1	6.25 Gbp	76.9 Mbp
PacBio: Pacific Biosciences
HiFi: High-Fidelity
ONT: Oxford Nanopore Technologies
UL: Ultra-long (>100 kbp)
Genome size is assumed to be 3.1 Gbp for human, chimpanzee, and macaque and 3.2 Gbp for orangutan.
