## Extended Data Table 2 for "The variation and evolution of complete human centromeres"

### Sheet: Sheet1
Extended Data Table 2. Support for CHM1 and CHM13 centromere assemblies from 56 diverse human genomes sequenced by the HPRC and HGSVC.
Chromosome	Genome	% of haplotypes with >99% sequence identity	% of haplotypes that are a better match
1	CHM1	0	71.43
	CHM13	0.89	28.57
2	CHM1	0	77.68
	CHM13	0	22.32
3	CHM1	36.61	0.89
	CHM13	96.43	99.11
4	CHM1	51.79	23.21
	CHM13	49.11	76.79
5	CHM1	0.89	47.32
	CHM13	0	52.68
6	CHM1	10.71	54.46
	CHM13	9.82	45.54
7	CHM1	13.39	21.43
	CHM13	49.11	78.57
8	CHM1	22.32	54.46
	CHM13	14.29	45.54
9	CHM1	2.68	66.07
	CHM13	0	33.93
10	CHM1	1.79	8.93
	CHM13	1.79	91.07
11	CHM1	3.57	15.18
	CHM13	5.36	84.82
12	CHM1	3.57	75
	CHM13	7.14	25
13	CHM1	0.9	95.5
	CHM13	3.6	4.5
14	CHM1	1.79	18.75
	CHM13	36.61	81.25
15	CHM1	51.79	20.54
	CHM13	25.89	79.46
16	CHM1	82.14	55.36
	CHM13	66.96	44.64
17	CHM1	48.21	38.39
	CHM13	49.11	61.61
18	CHM1	30.36	52.68
	CHM13	31.25	47.32
19	CHM1	6.25	98.21
	CHM13	2.68	1.79
20	CHM1	18.75	35.71
	CHM13	41.07	64.29
21	CHM1	50.89	27.68
	CHM13	2.68	72.32
22	CHM1	4.46	81.25
	CHM13	16.96	18.75
X	CHM1	42.35	37.65
	CHM13	35.29	62.35
All	CHM1	20.88	46.94
	CHM13	23.63	53.06
HPRC: Human Pangenome Reference Consortium
HGSVC: Human Genome Structural Variation Consortium
