## Extended Data Table 3 for "The variation and evolution of complete human centromeres"

### Sheet: Sheet1
Extended Data Table 3. Three alignment strategies for assessing centromere sequence identity.
Chromosome	Reference	Query	Strategy #1: Full contig alignments								Strategy #2: 10-kbp segment alignments								Strategy #3: TandemAligner contig alignments
			Sequence identity between α-satellite HOR arrays								Sequence identity between α-satellite HOR arrays								Sequence identity between α-satellite HOR arrays
			Mean (%)	Standard deviation (%)	# of aligned reference bases	# of unaligned reference bases	% of reference aligned	# of aligned query bases	# of unaligned query bases	% of query aligned	Mean (%)	Standard deviation (%)	# of aligned reference bases	# of unaligned reference bases	% of reference aligned	# of aligned query bases	# of unaligned query bases	% of query aligned	Mean (%)	Standard deviation (%)	# of aligned reference bases	# of unaligned reference bases	% of reference aligned	# of aligned query bases	# of unaligned query bases	% of query aligned
1	CHM13	CHM1	98.83	1.55	4669832	410000	91.93	4701103	187614	96.16	99.37	0.84	4309832	770000	84.84	4981363	0	100	99.67	1.91	3980000	524439	88.36	4312647	4644	99.89
	CHM1	CHM13	98.96	1.49	4578717	310000	93.66	4733259	4733259	93.18	99.38	0.78	4238717	650000	86.7	5187855	0	100	99.8	0.46	3650000	667291	84.54	4497601	6838	99.85
2	CHM13	CHM1	98.31	1.51	1474265	920000	61.57	1441595	138612	91.23	98.85	0.88	1474265	0	61.57	1615832	0	100	99.41	2.42	1410000	946521	59.83	1524776	5603	99.63
	CHM1	CHM13	97.99	1.81	1510207	70000	95.57	2138416	2138416	89.31	98.37	1.01	1480207	100000	93.67	2437044	0	100	99.67	0.36	1350000	180379	88.21	2356255	266	99.99
3	CHM13	CHM1	98.71	0.97	2028670	90000	95.75	3162814	588402	84.31	99.23	0.73	1283371	644405	60.57	3335276	415940	88.91	99.38	1.25	900000	510059	63.83	2727622	62856	97.75
	CHM1	CHM13	99.01	1.03	2291216	1460000	61.08	2388680	2388680	100	99.41	0.7	1771216	1980000	47.22	2554219	0	100	97.86	6.39	1080000	1710478	38.7	1406348	3711	99.74
4	CHM13	CHM1	99.22	0.95	2531815	1274514	66.52	3780367	139191	96.45	99.7	0.38	3106329	2326122	81.61	3966085	0	100	99.42	2.02	2550000	1152692	68.87	3419139	27012	99.22
	CHM1	CHM13	99.18	1.17	2051231	1868327	52.33	2207384	2207384	57.99	99.74	0.29	2949558	970000	75.25	3699689	106640	97.2	99.4	1.96	2220000	1226151	64.42	3389246	313446	91.53
5	CHM13	CHM1	96.58	1.76	1048861	2476625	29.75	1253105	2486391	33.51	96.83	1.17	1815486	2242115	51.5	3802791	0	100	95.03	6.88	1370000	1187492	53.57	3294488	23786	99.28
	CHM1	CHM13	96.23	1.83	1120829	2618667	29.97	2757699	2757699	78.22	96.83	1.14	1779496	1960000	47.59	3538351	0	100	93.8	8.86	1860000	1458274	56.05	2554141	3351	99.87
6	CHM13	CHM1	99.63	0.31	2591684	180000	93.51	2797626	11975	99.57	99.87	0.13	2141684	1000468	77.27	2808864	737	99.97	99.66	2.16	1830000	941681	66.02	2753163	56435	97.99
	CHM1	CHM13	99.61	0.34	2719601	90000	96.8	2755640	2755640	99.42	99.87	0.12	1999601	810000	71.17	2702720	68964	97.51	99.87	0.26	2000000	809598	71.18	2768845	2836	99.9
7	CHM13	CHM1	98.62	1.09	2864143	640000	81.74	4092579	49162	98.81	98.74	0.88	2414143	397814	68.89	4248050	0	100	96.6	7.07	1600000	1700294	48.48	4035360	1144	99.97
	CHM1	CHM13	98.75	1	2311741	1830000	55.82	3061050	3061050	87.36	98.72	1.05	1841741	2300000	44.47	3468270	35873	98.98	94.49	10.43	2210000	1826504	54.75	3298075	2219	99.93
8	CHM13	CHM1	97.84	1.24	963397	1120000	46.24	2317446	261766	89.85	98.9	0.54	933397	0	44.8	2663520	0	100	95.34	7.34	1120000	961363	53.81	2577194	1846	99.93
	CHM1	CHM13	97.79	0.79	1589212	990000	61.62	1873931	1873931	89.95	98.64	0.37	1279212	1300000	49.6	2121986	0	100	96.21	7.39	1150000	1429040	44.59	2076855	4508	99.78
9	CHM13	CHM1	98.75	1.25	2410820	220000	91.64	2397798	134045	94.71	99.49	0.61	2190820	815334	83.28	2593790	0	100	99.83	0.24	2210000	419963	84.03	2521949	6997	99.72
	CHM1	CHM13	98.9	1.16	2461843	70000	97.24	2401992	2401992	91.3	99.49	0.53	2331843	200000	92.1	2669517	0	100	99.7	1.96	2120000	408946	83.83	2621776	8187	99.69
10	CHM13	CHM1	92.68	2.18	362444	1930000	15.81	1794281	633269	73.91	95.96	1.18	292444	512948	12.76	1685464	742086	69.43	91.61	8.29	1300000	731303	64	2198967	15540	99.3
	CHM1	CHM13	94	2.56	227551	2199999	9.37	294920	294920	12.86	95.52	1.83	567550	1860000	23.38	2616020	0	100	90.6	9.51	1380000	834507	62.32	2031120	183	99.99
11	CHM13	CHM1	97.82	0.61	2475568	970000	71.85	4730507	619158	88.43	98.1	0.3	1945568	1303884	56.47	5290846	58819	98.9	96.66	5.05	2260000	1206988	65.19	5355496	4380	99.92
	CHM1	CHM13	97.78	0.53	2339665	3010000	43.73	3024276	3024276	87.77	98.04	0.66	2239665	3110000	41.87	3474184	0	100	95.97	6.37	3160000	2199876	58.96	3454228	12760	99.63
12	CHM13	CHM1	97.19	1.66	1528998	1080000	58.6	3044528	58834	98.1	97.92	0.9	1328998	609397	50.94	3174008	0	100	95.28	7.76	1800000	781651	69.72	3053899	18226	99.41
	CHM1	CHM13	97.32	1.3	1553362	1550000	50.05	2544957	2544957	97.55	97.95	0.84	1823362	1280000	58.75	2680639	0	100	94.8	9.28	1840000	1232125	59.89	2581566	85	100
13	CHM13	CHM1	97.67	1.26	263286	1752407	13.06	223994	2454304	8.36	97.17	1.32	163017	0	8.09	210126	2468172	7.85	94.89	8.99	450000	1504349	23.03	2384191	138225	94.52
	CHM1	CHM13	97.53	1.23	901442	1776856	33.66	1828770	1828770	90.73	98.43	0.48	974006	1704292	36.37	2107718	0	100	87.35	13.1	580000	1942416	22.99	1951724	2625	99.87
14	CHM13	CHM1	97.91	0.84	506299	2261736	18.29	774535	1018528	43.2	97.5	0.68	257888	926294	9.32	223074	1569989	12.44	94.73	7.76	1110000	1509543	42.37	1754527	2097	99.88
	CHM1	CHM13	97.85	1.85	553063	1240000	30.84	756866	756866	27.34	98.38	1.27	1028975	764088	57.39	3195777	0	100	94.55	8.51	1020000	736624	58.07	2528780	90763	96.54
15	CHM13	CHM1	99.17	1.17	1741358	110000	94.06	2565772	192383	93.02	99.52	0.49	1411358	917961	76.23	2821576	0	100	99.3	0.6	460000	548207	45.63	1757457	112767	93.97
	CHM1	CHM13	99.16	1.16	1358155	1400000	49.24	1322829	1322829	71.45	99.49	0.71	1328155	1430000	48.15	1851714	0	100	96.59	7.7	790000	1080224	42.24	1001731	6476	99.36
16	CHM13	CHM1	99.13	0.79	1954824	60000	97.02	1941599	0	100	99.49	0.43	1504824	735612	74.69	1927623	0	100	98.83	4.08	1430000	551105	72.18	1867864	11	100
	CHM1	CHM13	99.09	0.82	1909767	0	100	1888143	1888143	93.71	99.46	0.58	1409767	500000	73.82	2018740	0	100	99.09	2.61	1270000	597875	67.99	1971454	9651	99.51
17	CHM13	CHM1	99.52	0.55	4097947	40000	99.03	4553340	140917	97	99.74	0.34	3517947	1947127	85.02	4707630	0	100	99.7	1.81	3540000	597827	85.55	4689615	4525	99.9
	CHM1	CHM13	99.49	0.55	4154257	540000	88.5	4134442	4134442	99.92	99.76	0.27	3524259	1169998	75.08	4122267	15680	99.62	99.57	2.65	3720000	974140	79.25	4133839	3988	99.9
18	CHM13	CHM1	99.01	1.23	5129654	350000	93.61	5586176	534719	91.26	99.64	0.54	4789654	3147811	87.41	6209371	0	100	99.75	1.42	5040000	1162111	81.26	5571969	0	100
	CHM1	CHM13	99.09	1.18	5410895	710000	88.4	5637571	5637571	100	99.67	0.48	4930895	1190000	80.56	5494832	0	100	99.84	0.31	4920000	651969	88.3	6201947	164	100
19	CHM13	CHM1	99.64	0.57	4707092	270000	94.58	4640684	0	100	99.64	0.53	4777092	4684648	95.98	4709589	0	100	99.9	0.13	3690000	277460	93.01	3690075	403	99.99
	CHM1	CHM13	99.64	0.57	4579264	60000	98.71	4692783	4692783	94.29	99.59	0.57	4529264	110000	97.63	5064645	0	100	99.89	0.25	3600000	90478	97.55	3967057	403	99.99
20	CHM13	CHM1	99.21	0.9	3298641	170000	95.1	3262928	57987	98.25	99.44	0.82	2638641	2901091	76.07	3456647	0	100	99.71	0.35	2510000	663409	79.09	3114832	2502	99.92
	CHM1	CHM13	99.11	0.94	3180915	140000	95.78	3131100	3131100	90.27	99.39	0.7	2780915	540000	83.74	3373738	94903	97.26	99.59	1.54	2740000	377334	87.9	3149920	23489	99.26
21	CHM13	CHM1	99.01	0.47	416329	15884	96.32	1253640	128779	90.68	99.3	0.51	402213	0	93.06	1282226	100193	92.75	99.66	0.42	300000	43450	87.35	1188260	40253	96.72
	CHM1	CHM13	98.87	0.94	367568	1014851	26.59	362365	362365	83.84	99.1	0.78	348908	1033511	25.24	441063	0	100	97.92	6.31	370000	858513	30.12	341033	2417	99.3
22	CHM13	CHM1	98.55	1.12	1413967	2080000	40.47	2296034	560649	80.37	99.08	0.66	1373967	1254302	39.32	2927611	0	100	97.61	5.29	1140000	1781814	39.02	1995449	1633	99.92
	CHM1	CHM13	98.36	0.92	1936683	920000	67.79	3145729	3145729	90.03	98.95	0.74	1536838	1319845	53.8	8985420	0	100	98.17	3.46	1010000	987082	50.57	2918526	3288	99.89
X	CHM13	CHM1	99.34	0.44	3067432	40000	98.71	3116107	201070	93.94	99.71	0.22	2667432	1778434	85.84	3336644	0	100	99.76	0.43	2740000	369300	88.12	3311344	9066	99.73
	CHM1	CHM13	99.34	0.46	3187177	130000	96.08	3123172	3123172	100	99.69	0.28	2837177	480000	85.53	3133654	0	100	99.63	2.05	2800000	520410	84.33	3098178	11122	99.64
All	CHM13	CHM1	98.63	1.6	51547326	18461166	71.53	65728558	10597755	84.4	99.09	1.04	46740370	28915767	63.72	71978006	5355936	90.01	98.94	4.44	44850000	19276804	69.94	69765349	561102	99.2
	CHM1	CHM13	98.63	1.43	52294361	23998700	66.21	60205974	60205974	83.76	98.96	1.08	49531327	26761734	63	76940062	322060	99.59	99	5.88	46730000	23596451	66.45	63635179	491625	99.23
The mean and standard deviation are weighted by alignment length.
