## Extended Data Table 4 for "The variation and evolution of complete human centromeres"

### Sheet: Sheet1
Extended Data Table 4. Sequence identity calculated from full contig alignments between CHM1 and CHM13 centromeres.
Chromosome	Reference	Query	Sequence identity between α-satellite HOR arrays								Sequence identity between monomeric/diverged α-satellites								Sequence identity between other satellites								Sequence identity between non-satellites
			Mean (%)	Standard deviation (%)	# of aligned reference bases	# of unaligned reference bases	% of reference aligned	# of aligned query bases	# of unaligned query bases	% of query aligned	Mean (%)	Standard deviation (%)	# of aligned reference bases	# of unaligned reference bases	% of reference aligned	# of aligned query bases	# of unaligned query bases	% of query aligned	Mean (%)	Standard deviation (%)	# of aligned reference bases	# of unaligned reference bases	% of reference aligned	# of aligned query bases	# of unaligned query bases	% of query aligned	Mean (%)	Standard deviation (%)	# of aligned reference bases	# of unaligned reference bases	% of reference aligned	# of aligned query bases	# of unaligned query bases	% of query aligned
1	CHM13	CHM1	98.831	1.54783	4669832	410000	91.9289	4701103	187614	96.1623	99.9868	0.0100821	122978	0	100	122978	4035	96.8232	99.3212	1.73342	377800	30000	92.6435	374702	59738	86.2494	99.9885	0.0105259	578389	0	100	578389	0	100
	CHM1	CHM13	98.9564	1.49016	4578717	310000	93.6589	4733259	4733259	93.1775	99.977	0.0486217	127013	0	100	127013	0	100	99.3143	0.98365	404440	30000	93.0946	486513	0	100	99.9885	0.0106749	553507	0	100	553507	24882	95.6981
2	CHM13	CHM1	98.3087	1.50537	1474265	920000	61.5748	1441595	138612	91.2282	99.9951	0.00672498	79739	0	100	79739	0	100	99.9831	0.0156045	60839	0	100	60839	0	100	99.9688	0.0354391	1239816	0	100	1237417	41601	96.7474
	CHM1	CHM13	97.9941	1.81191	1510207	70000	95.5702	2138416	2138416	89.3141	99.9953	0.00637196	79559	0	100	79559	180	99.7743	99.9821	0.0113795	60526	0	100	60526	313	99.4855	99.9686	0.0349475	1269018	10000	99.2182	1279024	0	100
3	CHM13	CHM1	98.7099	0.965619	2028670	90000	95.7521	3162814	588402	84.3144	99.8908	0.293171	534908	40000	93.0424	534908	0	100	99.0873	1.20599	2517852	400000	86.2913	3579614	672823	84.1779	99.9737	0.0276948	1418603	0	100	1418603	0	100
	CHM1	CHM13	99.0113	1.02742	2291216	1460000	61.0793	2388680	2388680	100	99.9204	0.141928	521956	0	100	521956	52952	90.7895	99.0454	1.44332	2502437	1750000	58.8471	2399026	518826	82.2189	99.9693	0.0474834	1202292	0	100	1202292	216311	84.7518
4	CHM13	CHM1	99.2248	0.95097	2531815	1274514	66.5159	3780367	139191	96.4488	99.99	0	2805	0	100	2805	0	100	98.8345	2.17662	599851	1375486	30.367	579831	57751	90.9422	99.9836	0.0132216	743899	0	100	743899	43371	94.491
	CHM1	CHM13	99.1786	1.17256	2051231	1868327	52.3332	2207384	2207384	57.9925	99.992	0.00560188	2773	0	100	2773	32	98.8592	98.8234	1.95426	625910	11672	98.1693	836680	1138657	42.3563	99.9833	0.0130224	787270	0	100	787270	0	100
5	CHM13	CHM1	96.5787	1.75668	1048861	2476625	29.7508	1253105	2486391	33.51	99.6636	0.237712	953276	0	100	953276	275150	77.6014	96.7305	2.50497	126895	303375	29.4919	119185	378356	23.9548	99.85	0.108145	1040968	0	100	1040968	0	100
	CHM1	CHM13	96.2261	1.83178	1120829	2618667	29.9727	2757699	2757699	78.2218	98.9056	1.88256	1145468	82958	93.2468	1278180	0	100	96.5199	2.59295	132270	365271	26.5847	129080	301190	29.9998	99.8455	0.127119	1037933	0	100	1037933	3035	99.7084
6	CHM13	CHM1	99.6318	0.306492	2591684	180000	93.5058	2797626	11975	99.5738	99.8987	0.117864	617888	0	100	617888	981767	38.6263	-	-	-	-	-	-	-	-	99.8641	0.101703	1885413	0	100	1885413	0	100
	CHM1	CHM13	99.6102	0.343903	2719601	90000	96.7967	2755640	2755640	99.4211	99.8517	0.11027	1599655	0	100	1599655	0	100	-	-	-	-	-	-	-	-	99.9077	0.093689	981520	0	100	981520	903893	52.0586
7	CHM13	CHM1	98.6187	1.09492	2864143	640000	81.7359	4092579	49162	98.813	99.7904	0.322504	1240551	0	100	1238968	7686	99.3835	99.3091	0.881255	490315	265064	64.9098	484072	445672	52.0651	99.766	0.455689	1346234	147921	90.1	1347630	0	100
	CHM1	CHM13	98.7538	0.996873	2311741	1830000	55.8157	3061050	3061050	87.3552	99.7165	0.704671	1246654	0	100	1245703	0	100	99.4123	0.952276	889744	40000	95.6977	1071088	0	100	99.8216	0.224196	1093856	10000	99.0941	1091451	402704	73.048
8	CHM13	CHM1	97.837	1.24359	963397	1120000	46.2416	2317446	261766	89.8509	99.8396	0.188025	695070	0	100	695070	0	100	99.8684	0.075248	362579	0	100	362579	61829	85.4317	99.8919	0.0790122	951069	0	100	951069	0	100
	CHM1	CHM13	97.7938	0.788767	1589212	990000	61.6162	1873931	1873931	89.9459	99.8397	0.39901	690198	0	100	690198	4872	99.2991	99.8723	0.05802	424408	0	100	424408	0	100	99.8942	0.102902	904509	0	100	904509	46560	95.1045
9	CHM13	CHM1	98.7489	1.25445	2410820	220000	91.6376	2397798	134045	94.7056	99.9845	0.0116542	110686	0	100	110686	48	99.9567	99.9832	0.00649527	46931	0	100	46931	0	100	99.9288	0.237179	1044962	0	100	1210756	0	100
	CHM1	CHM13	98.8965	1.16081	2461843	70000	97.2352	2401992	2401992	91.302	99.9855	0.010531	110734	0	100	110734	0	100	99.9833	0.00477946	44563	0	100	44563	2368	94.9543	99.9883	0.0123763	1110758	0	100	1128195	0	100
10	CHM13	CHM1	92.676	2.18413	362444	1930000	15.8104	1794281	633269	73.9132	99.4335	0.897218	699165	0	100	699165	0	100	97.9555	2.29814	425333	334452	55.9807	415365	14616	96.6008	99.5951	0.252225	270863	14444	94.9374	270863	135608	66.6377
	CHM1	CHM13	93.9994	2.55742	227551	2199999	9.37369	294920	294920	12.8649	99.5461	0.45587	687707	0	100	687707	11458	98.3612	98.1039	2.52935	346928	83053	80.6845	377307	382478	49.6597	99.3668	0.730134	406471	0	100	406471	0	100
11	CHM13	CHM1	97.8158	0.613414	2475568	970000	71.8479	4730507	619158	88.4262	99.7057	0.473104	1306251	20000	98.492	1304611	1376977	48.6507	-	-	-	-	-	-	-	-	99.8135	0.108186	2621066	0	100	2618848	7264893	26.4965
	CHM1	CHM13	97.7846	0.533881	2339665	3010000	43.7348	3024276	3024276	87.7729	99.7683	0.108168	2671588	10000	99.6271	2681614	0	100	-	-	-	-	-	-	-	-	99.1899	0.974258	6863741	3020000	69.4448	7562241	0	100
12	CHM13	CHM1	97.1933	1.66208	1528998	1080000	58.6048	3044528	58834	98.1042	99.7652	0.197469	933283	0	100	933283	0	100	99.8125	0.0377406	143651	0	100	143651	0	100	99.8238	0.111522	992858	0	100	992858	116621	89.4887
	CHM1	CHM13	97.3158	1.29713	1553362	1550000	50.0542	2544957	2544957	97.5454	99.7654	0.0712362	756348	0	100	756348	176935	81.0417	99.8066	0.0398503	143584	0	100	143584	67	99.9534	99.8293	0.10911	1109479	0	100	1109479	0	100
13	CHM13	CHM1	97.6705	1.2597	263286	1752407	13.0618	223994	2454304	8.3633	99.8008	0.193936	682012	0	100	682012	177254	79.3715	98.1733	1.80795	955588	1226681	43.7887	978527	0	100	99.7363	0.46192	2094585	299060	87.5061	2094585	220882	90.4606
	CHM1	CHM13	97.5336	1.23229	901442	1776856	33.6573	1828770	1828770	90.7266	99.7927	0.114226	831176	28090	96.7309	831176	0	100	97.5159	1.71045	650442	22834	96.6085	732441	1449828	33.5633	99.623	0.802469	2184620	130847	94.349	2184620	209025	91.2675
14	CHM13	CHM1	97.9068	0.84181	506299	2261736	18.2909	774535	1018528	43.1962	99.3903	0.891771	77241	1150640	6.29059	77241	614956	11.1588	97.8772	1.8189	17446	766347	2.22584	10455	1413099	0.734429	99.6021	0.285797	642561	2042638	23.9297	744694	1978362	27.3477
	CHM1	CHM13	97.8513	1.85468	553063	1240000	30.8446	756866	756866	27.3431	99.7976	0.185324	692197	0	100	692197	535684	56.3733	99.5178	1.00407	1095751	327803	76.9729	1079303	0	100	99.2464	0.736083	2031696	691360	74.6109	2020883	664316	75.2601
15	CHM13	CHM1	99.1737	1.16873	1741358	110000	94.0584	2565772	192383	93.0249	99.7322	0.603646	935316	10000	98.9422	935316	155414	85.7514	99.3007	0.738228	583615	260000	69.1803	567780	106947	84.1496	99.6387	0.572424	1085770	0	100	1085770	0	100
	CHM1	CHM13	99.1647	1.16044	1358155	1400000	49.2414	1322829	1322829	71.4518	99.6937	0.496117	1080730	10000	99.0832	1080730	0	100	99.6741	0.416664	244739	429988	36.2723	237459	606156	28.1478	99.7189	0.359108	1078832	12	99.9989	1078832	6938	99.361
16	CHM13	CHM1	99.1275	0.788926	1954824	60000	97.0221	1941599	0	100	99.9756	0.0152782	631870	0	100	631870	229729	73.3369	99.9705	0.0213914	184810	0	100	184810	181521	50.4489	99.961	0.0719789	3560683	0	100	3560683	0	100
	CHM1	CHM13	99.0944	0.822222	1909767	0	100	1888143	1888143	93.7126	99.9753	0.0183696	861599	0	100	861599	0	100	99.9792	0.0206788	366331	0	100	366331	0	100	99.9444	0.158095	3219019	40000	98.7726	3261031	299652	91.5844
17	CHM13	CHM1	99.5247	0.54636	4097947	40000	99.0333	4553340	140917	96.9981	99.9856	0.0151218	216698	0	100	216698	391411	35.6347	99.9541	0.023867	159384	0	100	159384	0	100	99.9733	0.0579922	1188832	0	100	1188832	0	100
	CHM1	CHM13	99.4887	0.545612	4154257	540000	88.4966	4134442	4134442	99.9153	99.9803	0.045548	608109	0	100	608109	0	100	99.953	0.0141775	77224	0	100	77224	82160	48.4515	99.9764	0.0253929	870305	0	100	870305	318527	73.2067
18	CHM13	CHM1	99.0081	1.23395	5129654	350000	93.6127	5586176	534719	91.264	99.9612	0.0692147	102953	0	100	102953	0	100	-	-	-	-	-	-	-	-	99.974	0.0619764	1004113	0	100	1004113	0	100
	CHM1	CHM13	99.0851	1.17721	5410895	710000	88.4004	5637571	5637571	100	99.985	0.0101473	87249	0	100	87249	15704	84.7464	-	-	-	-	-	-	-	-	99.973	0.0645741	991840	0	100	991840	12273	98.7777
19	CHM13	CHM1	99.6382	0.566603	4707092	270000	94.5751	4640684	0	100	99.9925	0.00989017	876751	0	100	876751	36997	95.9511	99.9936	0.0055212	105155	0	100	105155	333118	23.993	99.9495	0.0802486	851139	0	100	851139	0	100
	CHM1	CHM13	99.6438	0.574515	4579264	60000	98.7067	4692783	4692783	94.2876	99.9923	0.00848574	913748	0	100	913748	0	100	99.9925	0.00931661	438273	0	100	438273	0	100	99.9226	0.0879439	557979	0	100	557979	293160	65.5567
20	CHM13	CHM1	99.2114	0.897436	3298641	170000	95.0989	3262928	57987	98.2539	99.7983	0.261895	768351	0	100	768351	1313519	36.9068	97.1431	2.49233	248823	290000	46.179	232317	113063	67.2642	99.8714	0.118429	1803866	0	100	1803866	0	100
	CHM1	CHM13	99.1135	0.938638	3180915	140000	95.7843	3131100	3131100	90.2688	99.8351	0.156202	2081870	0	100	2081870	0	100	99.1117	1.46008	153416	191964	44.4195	144005	394818	26.7258	99.1232	1.96749	769896	88036	89.7386	764831	1039035	42.3995
21	CHM13	CHM1	99.0058	0.471828	416329	15884	96.325	1253640	128779	90.6845	99.8174	0.167606	425387	229604	64.9455	415020	420316	49.683	99.2078	1.19701	390408	358692	52.1169	390408	36577	91.4337	99.5644	0.737652	1258200	941665	57.1944	1341372	922333	59.2556
	CHM1	CHM13	98.8741	0.936127	367568	1014851	26.5888	362365	362365	83.8394	99.6447	0.649704	35242	800094	4.2189	35242	619749	5.38053	98.7099	1.33499	181946	245039	42.6118	181946	567154	24.2886	99.763	0.474406	684368	1579337	30.2322	680760	1519105	30.9455
22	CHM13	CHM1	98.5492	1.12218	1413967	2080000	40.4688	2296034	560649	80.3741	99.7725	0.571682	805111	0	100	805111	220754	78.4812	99.8792	0.147637	1864113	0	100	1859347	0	100	99.8885	0.153278	2997880	0	100	2997880	825252	78.4142
	CHM1	CHM13	98.358	0.915966	1936683	920000	67.7948	3145729	3145729	90.0332	99.8065	0.425495	1025865	0	100	1025865	0	100	99.8683	0.167788	946196	0	100	939695	924418	50.4098	99.889	0.149044	3823132	0	100	3823132	0	100
X	CHM13	CHM1	99.337	0.441425	3067432	40000	98.7128	3116107	201070	93.9385	99.9884	0.010434	612517	0	100	612517	95527	86.5083	99.9915	0.00772107	39455	0	100	39455	0	100	99.9849	0.0147045	897566	20000	97.8203	917567	0	100
	CHM1	CHM13	99.3399	0.463014	3187177	130000	96.081	3123172	3123172	100	99.988	0.0122804	708044	0	100	708044	0	100	99.9927	0.00398089	39410	0	100	39410	45	99.8859	99.9847	0.0150489	875186	10000	98.8703	885193	32373	96.4719
All	CHM13	CHM1	98.632	1.60161	51547326	18461166	71.529	65728558	10597755	84.3978	99.7986	0.403026	13430807	1450244	93.9875	13417217	6301540	77.9924	99.0766	1.46879	9700843	5610097	73.6587	10694407	3875110	76.8723	99.8558	0.294903	31519335	3465728	93.543	31887214	11548923	88.2322
	CHM1	CHM13	98.633	1.42565	52294361	23998700	66.2103	60205974	60205974	83.7605	99.7514	0.625179	18565482	931142	95.3438	18707269	1417566	91.9402	99.1092	1.52494	9768538	3497624	82.4982	10208862	6368478	70.505	99.6327	0.826045	34407227	5579592	93.6665	35163298	5991789	85.4435
The mean and standard deviation are weighted by alignment length.
