## Extended Data Table 5 for "The variation and evolution of complete human centromeres"

### Sheet: Sheet1
Extended Data Table 5. Sequence identity calculated from alignments of 10-kbp segments between the CHM1 and CHM13 centromeres.
Chromosome	Reference	Query	Sequence identity between α-satellite HOR arrays								Sequence identity between monomeric/diverged α-satellites								Sequence identity between other satellites								Sequence identity between non-satellites
			Mean (%)	Standard deviation (%)	# of aligned reference bases	# of unaligned reference bases	% of reference aligned	# of aligned query bases	# of unaligned query bases	% of query aligned	Mean (%)	Standard deviation (%)	# of aligned reference bases	# of unaligned reference bases	% of reference aligned	# of aligned query bases	# of unaligned query bases	% of query aligned	Mean (%)	Standard deviation (%)	# of aligned reference bases	# of unaligned reference bases	% of reference aligned	# of aligned query bases	# of unaligned query bases	% of query aligned	Mean (%)	Standard deviation (%)	# of aligned reference bases	# of unaligned reference bases	% of reference aligned	# of aligned query bases	# of unaligned query bases	% of query aligned
1	CHM13	CHM1	99.3652	0.841888	4309832	770000	84.842	4981363	0	100	99.9868	0.0101899	122978	0	100	121580	5433	95.7225	99.4929	0.629498	347800	60000	85.2869	460741	0	100	99.9881	0.0178534	548389	30000	94.8132	536399	17108	96.9092
	CHM1	CHM13	99.3789	0.783524	4238717	650000	86.7041	5187855	0	100	99.962	0.110811	127013	0	100	126882	0	100	99.1349	1.37429	384440	50000	88.4909	408475	0	100	99.9867	0.0344871	553507	0	100	553507	24882	95.6981
2	CHM13	CHM1	98.8522	0.879556	1474265	0	61.5748	1615832	0	100	99.9953	0.0066084	79739	0	100	78858	701	99.1189	99.9836	0.0139822	60839	0	100	55454	5072	91.6201	99.9711	0.0337283	1239816	0	100	1227624	51394	95.9818
	CHM1	CHM13	98.3734	1.00885	1480207	100000	93.6717	2437044	0	100	99.9955	0.00620187	79559	0	100	79332	407	99.4896	99.9817	0.0121643	60526	0	100	60526	313	99.4855	99.9338	0.206035	1259018	20000	98.4363	1290460	0	100
3	CHM13	CHM1	99.2322	0.726323	1283371	644405	60.5744	3335276	415940	88.9119	99.8788	0.346569	530207	495169	92.2247	518249	3707	99.2898	99.4006	0.662231	2477852	440000	84.9204	4364791	0	100	99.9729	0.0281033	1398603	20000	98.5902	1389089	0	100
	CHM1	CHM13	99.4108	0.701937	1771216	1980000	47.2171	2554219	0	100	99.9038	0.216928	521956	0	100	521185	53723	90.6554	99.2803	0.859795	2872437	1380000	67.548	2868166	49686	98.2972	99.9702	0.0644424	1202292	0	100	1198453	220150	84.4812
4	CHM13	CHM1	99.7036	0.375205	3106329	2326122	81.6096	3966085	0	100	99.99	0	2805	0	100	2805	0	100	99.1434	1.48925	765337	1210000	38.7446	581986	55596	91.2802	99.9838	0.0129756	717608	26291	96.4658	715726	71544	90.9124
	CHM1	CHM13	99.738	0.287388	2949558	970000	75.2523	3699689	106640	97.1984	99.992	0.00560188	2773	0	100	2773	32	98.8592	98.4265	1.37947	627582	10000	98.4316	2414614	0	100	99.8689	0.194948	787270	0	100	1007835	0	100
5	CHM13	CHM1	96.8315	1.17002	1815486	2242115	51.496	3802791	0	100	99.6261	0.308549	953276	423069	100	943422	285004	76.7993	96.0926	1.7468	340270	90000	79.0829	608400	0	100	99.8359	0.116953	1040968	0	100	1034067	3866	99.6275
	CHM1	CHM13	96.8263	1.13572	1779496	1960000	47.5865	3538351	0	100	99.3843	0.891945	1058255	170171	86.1472	1282582	0	100	96.277	2.04118	387541	110000	77.8913	273442	156828	63.5513	99.8502	0.154627	1037933	0	100	1037860	3108	99.7014
6	CHM13	CHM1	99.8734	0.126858	2141684	1000468	77.2701	2808864	737	99.9738	99.7762	0.60027	617888	95932	100	620601	979054	38.7959	-	-	-	-	-	-	-	-	99.8794	0.102596	1885413	0	100	1876971	0	100
	CHM1	CHM13	99.8729	0.123988	1999601	810000	71.1703	2702720	68964	97.5118	99.8522	0.136606	1599655	0	100	1593129	0	100	-	-	-	-	-	-	-	-	99.9209	0.0893884	981520	0	100	977722	907691	51.8572
7	CHM13	CHM1	98.7354	0.87625	2414143	397814	68.894	4248050	0	100	99.7583	0.439258	1200551	1237746	96.7756	1232205	14449	98.841	99.395	0.636709	597197	158182	79.0593	531697	398047	57.1875	99.8342	0.0938473	1360439	133716	91.0507	1357136	0	100
	CHM1	CHM13	98.7181	1.05323	1841741	2300000	44.4678	3468270	35873	98.9763	99.697	0.821608	1206654	40000	96.7914	1251380	0	100	99.4393	0.664558	909744	20000	97.8489	1149892	0	100	99.8452	0.180895	1083856	20000	98.1882	1102536	391619	73.7899
8	CHM13	CHM1	98.898	0.535474	933397	0	44.8017	2663520	0	100	99.8397	0.153191	695070	692297	100	692221	0	100	99.8502	0.234082	362579	0	100	356640	67768	84.0323	99.8857	0.162256	951069	0	100	941364	0	100
	CHM1	CHM13	98.6428	0.365906	1279212	1300000	49.597	2121986	0	100	99.8356	0.406349	690198	0	100	689943	5127	99.2624	99.8714	0.0768453	424408	0	100	420930	0	100	99.8929	0.115748	904509	0	100	892991	58078	93.8934
9	CHM13	CHM1	99.4896	0.607996	2190820	815334	83.2752	2593790	0	100	99.9205	0.216938	110686	0	100	111497	0	100	99.9832	0.00658919	46931	0	100	46931	0	100	99.9884	0.0122854	1014962	30000	97.1291	999084	111674	89.9461
	CHM1	CHM13	99.4894	0.529096	2331843	200000	92.1006	2669517	0	100	99.9828	0.0230621	110734	0	100	104236	6450	94.1727	99.9833	0.0047947	44563	0	100	44563	2368	94.9543	99.9271	0.243161	1110758	0	100	1151466	0	100
10	CHM13	CHM1	95.9649	1.17696	292444	512948	12.7569	1685464	742086	69.4307	99.4307	0.727637	699165	0	100	698567	0	100	98.1529	1.69284	595333	164452	78.3555	472681	0	100	99.6054	0.094415	270863	14444	94.9374	260558	145913	64.1025
	CHM1	CHM13	95.5235	1.82564	567550	1860000	23.3795	2616020	0	100	99.5219	0.362996	687707	0	100	681171	17994	97.4264	98.3067	1.92938	386546	0	89.8984	594127	165658	78.1967	99.3345	0.801072	419906	0	103.305	451953	0	100
11	CHM13	CHM1	98.1027	0.302768	1945568	1303884	56.4658	5290846	58819	98.9005	99.714	0.233333	1306251	708363	98.492	1286769	1394819	47.9853	-	-	-	-	-	-	-	-	99.8102	0.111543	2591066	30000	98.8554	2570632	7313109	26.0087
	CHM1	CHM13	98.0421	0.655969	2239665	3110000	41.8655	3474184	0	100	99.717	0.291407	2681588	0	100	2692131	0	100	-	-	-	-	-	-	-	-	99.2674	0.884005	6773741	3110000	68.5342	8015082	0	100
12	CHM13	CHM1	97.9235	0.898713	1328998	609397	50.939	3174008	0	100	99.7025	0.427986	933283	0	100	931494	0	100	99.8174	0.0398598	143651	0	100	140337	3247	97.7386	99.8257	0.111471	992858	0	100	986799	122680	88.9426
	CHM1	CHM13	97.9514	0.840866	1823362	1280000	58.7544	2680639	0	100	99.7649	0.078401	756348	0	100	743222	190061	79.6352	99.807	0.0398917	143584	0	100	143584	67	99.9534	99.8175	0.198049	1109479	0	100	1105233	0	100
13	CHM13	CHM1	97.1671	1.32316	163017	0	8.08739	210126	2468172	7.8455	99.7814	0.297934	453803	0	66.5389	342527	516739	39.8627	98.4852	1.49446	598478	1583791	27.4246	696343	0	100	99.7871	0.436624	1572764	820881	65.7058	1409441	906026	60.8707
	CHM1	CHM13	98.4271	0.484089	974006	1704292	36.3666	2107718	0	100	99.63	0.221587	327252	532014	38.0851	639626	42386	93.7852	98.0968	1.18363	651626	21650	96.7844	2096709	85560	96.0793	99.5717	0.649759	1685190	630277	72.7797	2540693	0	100
14	CHM13	CHM1	97.5049	0.68191	257888	926294	9.31665	223074	1569989	12.4409	99.8515	0.124563	549204	21227	44.7278	505400	186797	73.0139	99.7084	0.164555	319589	464204	40.7747	534703	888851	37.5611	99.7623	0.12386	1001114	1684085	37.2827	879777	1843279	32.3084
	CHM1	CHM13	98.3768	1.27152	1028975	764088	57.3864	3195777	0	100	99.8697	0.144149	1557585	0	225.02	2825961	0	100	99.411	1.40124	1472669	0	103.45	1748129	0	100	99.3814	0.601422	3525695	0	129.476	6015362	0	100
15	CHM13	CHM1	99.5195	0.486621	1411358	917961	76.2337	2821576	0	100	99.7456	0.365376	945316	250246	100	912372	178358	83.6478	99.5114	0.789455	493615	350000	58.5119	439700	235027	65.1671	99.8286	0.179583	935770	150000	86.1849	846689	232155	78.4811
	CHM1	CHM13	99.4925	0.712284	1328155	1430000	48.1537	1851714	0	100	99.591	0.572436	990730	100000	90.8318	981553	0	100	99.5008	0.757922	244739	429988	36.2723	269152	574463	31.9046	99.7384	0.398388	1048832	30012	97.2181	994986	90784	91.6387
16	CHM13	CHM1	99.4901	0.43191	1504824	735612	74.6876	1927623	0	100	99.9748	0.0172525	631870	0	100	621993	239606	72.1905	99.971	0.0222182	184810	0	100	175867	190464	48.0077	99.9633	0.0649642	3530683	30000	99.1575	3504960	0	100
	CHM1	CHM13	99.4564	0.581664	1409767	500000	73.8188	2018740	0	100	99.935	0.202942	851599	10000	98.8394	855470	0	100	99.9799	0.0213452	366331	0	100	355214	0	100	99.946	0.150889	3229019	30000	99.0795	3277795	282888	92.0552
17	CHM13	CHM1	99.7396	0.338	3517947	1947127	85.0167	4707630	0	100	99.9854	0.0156414	216698	106012	100	207150	400959	34.0646	99.9541	0.0238881	159384	0	100	159384	0	100	99.9805	0.0248987	1098832	90000	92.4295	1079380	0	100
	CHM1	CHM13	99.7557	0.265352	3524259	1169998	75.076	4122267	15680	99.6211	99.9821	0.0345956	608109	0	100	619874	0	100	99.9566	0.0155827	77224	0	100	70156	89228	44.017	99.9773	0.0251476	870305	0	100	857479	331353	72.1279
18	CHM13	CHM1	99.6373	0.541644	4789654	3147811	87.408	6209371	0	100	99.9694	0.108929	102953	0	100	92361	0	100	-	-	-	-	-	-	-	-	99.9729	0.064466	984113	20000	98.0082	974004	17836	98.2017
	CHM1	CHM13	99.6675	0.4828	4930895	1190000	80.5584	5494832	0	100	99.8123	0.323171	87249	0	100	97752	5201	94.9482	-	-	-	-	-	-	-	-	99.973	0.0644572	991840	0	100	991840	12273	98.7777
19	CHM13	CHM1	99.6434	0.525685	4777092	4684648	95.9816	4709589	0	100	99.9925	0.00992063	876751	177586	100	855876	57872	93.6665	99.9936	0.00568607	105155	0	100	103016	335257	23.505	99.9445	0.0832258	831139	20000	97.6502	819115	0	100
	CHM1	CHM13	99.5858	0.573388	4529264	110000	97.6289	5064645	0	100	99.9772	0.0634759	903919	9829	98.9243	926789	0	100	99.9925	0.00931862	438273	0	100	438273	0	100	99.9253	0.0869951	557979	0	100	555118	296021	65.2206
20	CHM13	CHM1	99.4422	0.817225	2638641	2901091	76.0713	3456647	0	100	99.7032	0.623451	768351	80644	100	764821	1317049	36.7372	97.8014	1.53135	448823	90000	83.2969	512712	0	100	99.8681	0.160345	1803866	0	100	1780891	0	100
	CHM1	CHM13	99.39	0.696922	2780915	540000	83.7394	3373738	94903	97.264	99.8299	0.308347	2081870	0	100	2062216	0	100	98.1425	1.82655	325380	20000	94.2093	285433	253390	52.9734	99.3681	1.25719	857932	0	100	909491	894375	50.419
21	CHM13	CHM1	99.3007	0.510739	402213	0	93.059	1282226	100193	92.7523	99.7612	0.366221	422908	0	64.567	327564	507772	39.2134	99.512	0.528853	436481	312619	58.2674	403637	23348	94.5319	99.8404	0.155953	1543365	656500	70.1573	1346208	917497	59.4692
	CHM1	CHM13	99.0967	0.776665	348908	1033511	25.2389	441063	0	100	99.4956	0.497348	466705	368631	55.8703	1089365	0	100	98.7728	0.970068	164637	262348	38.558	209896	539204	28.0198	99.5706	0.726477	1121368	1142337	49.5368	1543375	656490	70.1577
22	CHM13	CHM1	99.085	0.658976	1373967	1254302	39.324	2927611	0	100	99.7512	0.543288	805111	0	100	762331	263534	74.311	99.8883	0.143556	1864113	0	100	1825428	0	100	99.8916	0.160883	2997880	0	100	2919120	904012	76.3542
	CHM1	CHM13	98.9535	0.738702	1536838	1319845	53.798	8985420	0	100	99.7764	0.469013	891057	134808	86.8591	1490508	0	100	99.7663	0.350463	969418	0	102.454	1611979	252134	86.4743	99.8354	0.276436	3694287	128845	96.6299	6157193	0	100
X	CHM13	CHM1	99.7062	0.223931	2667432	1778434	85.8404	3336644	0	100	99.9881	0.0106823	612517	0	100	600103	107941	84.755	99.9921	0.00779436	39455	0	100	38896	514	98.6958	99.9843	0.0147295	867566	50000	94.5508	857345	27841	96.8548
	CHM1	CHM13	99.6863	0.284685	2837177	480000	85.5299	3133654	0	100	99.9882	0.0123196	708044	0	100	708041	0	100	99.9927	0.00398066	39410	0	100	39410	45	99.8859	99.9851	0.0148698	885186	0	100	885139	32427	96.466
All	CHM13	CHM1	99.0914	1.04087	46740370	28915767	63.7185	71978006	5355936	90.0111	99.7767	0.427503	13637381	4288291	94.0576	13230766	6459794	77.7398	99.1231	1.26651	241.846	4923248	80.6862	12509344	2203191	84.4664	99.8936	0.157715	31179146	3805917	91.8682	30312379	12685934	84.9987
	CHM1	CHM13	98.9582	1.08054	49531327	26761734	63.0027	76940062	322060	99.5901	99.7111	0.473423	18996559	1365453	99.016	22065121	321381	97.7493	98.8009	1.39269	494.681	2303986	89.5919	15502670	2168944	83.6896	99.6154	0.698873	35691422	5111471	96.2254	43513569	4202139	88.5341
The mean and standard deviation are weighted by alignment length.
