## Extended Data Table 7 for "The variation and evolution of complete human centromeres"

### Sheet: Sheet1
Extended Data Table 7. Quantification of the genetic and epigenetic variation of all CHM1 and CHM13 centromeres.
Chromosome	Genome	Length of centromeric α-satellite region (from first to last α-satellite monomer; bp)	Length of only α-satellite repeats (bp)	Length of monomeric/diverged α-satellite region(s) (bp)	Length of α-satellite HOR array(s) (bp)	Difference in α-satellite HOR array length(s) (bp)	Fold-difference in α-satellite HOR array length(s) (CHM1/CHM13; bp)	Coordinates of α-satellite HOR array(s)	# of α-satellite HORs	# of distinct α-satellite HORs	# of distinct, haplotype-specific α-satellite HORs	# of distinct, haplotype-specific α-satellite HORs occuring ≥10 times	# of distinct, α-satellite HORs ocurring ≥20% of the time	Most common α-satellite HOR (N-mer; technical name; frequency within centromere)	Coordinates of hypomethylated region(s)	Length of hypomethylated region(s) (bp)	Hypomethylated region (Primary vs. secondary)	Total length of hypomethylated region (bp; combined if within 150 kbp of each other)	Coordinate of p-arm edge of α-satellite HOR array	Coordinate of q-arm edge of α-satellite HOR array	Coordinate of center of hypomethylated region	Distance of hypomethylated region from p-arm edge of α-satellite HOR array (bp)	Distance of hypomethylated region from q-arm edge of α-satellite HOR array (bp)	Relative distance of hypomethylated region from p-arm edge of α-satellite HOR array (bp)	Relative distance of hypomethylated region from q-arm edge of α-satellite HOR array (bp)	Smallest relative distance of hypomethylated region from edge of α-satellite HOR array (bp)	Length of CDR-containing α-satellite HOR array (bp)	Ratio of hypomethylated region:major HOR array size*	# of major evolutionary layers
1	CHM1	5014221	4976494	163788	4317291	187042	0.958475	chr1:69846261-74163552	1975	97	15	2	1	6-mer; S1C1/5/19H1L.1-5(_6/4_5){n}-6; 69.01%	chr1:70435000-70595000	160000	Primary	160000	69846261	74163552	70515000	668739	3648552	325201	138159	138159	4317291	0.0370603	4
				530121											chr1:73350000-73420000	70000	Secondary	70000			73385000	--	--	--	--	--
	CHM13	5204924	5167033	176837	4504333			chr1:121796060-126300393	2056	101	19	2	1	6-mer; S1C1/5/19H1L.1-5(_6/4_5){n}-6; 69.41%	chr1:122630000-122785000	155000	Primary	320000	121796060	126300393	122790000	993940	3510393				4504333	0.0710427	4
				523793											chr1:122805000-122950000	145000
2	CHM1	1967154	1656553	31220	1530379	808928	0.654202	chr2:2292901-3823280	3064	113	3	0	1	4-mer; S2C2H1L.1-4; 43.05%	chr2:3245000-3410000	165000	Primary	165000	2292901	3823280	3327500	1034599	495780	1071951	263023	263023	1530379	0.107816	2
				22387											chr2:3680000-3750000	70000	Secondary	70000			3715000	--	--	--	--	--
	CHM13	2780143	2465506	35988	2339307			chr2:92333450-94672757	4442	113	3	0	1	4-mer; S2C2H1L.1-4; 52.07%	chr2:94345000-94535000	190000	Primary	190000	92333450	94672757	94440000	2106550	232757				2339307	0.0812206	2
				22387
3	CHM1	8778902	3784384	362646	594541	174399	0.773196	chr3:90764094-91358765	980	106	16	0	1	17-mer; S01/1C3H1L.1-17; 71.73%	chr3:93775000-93840000	65000	Primary	260000	90764094	91358765	93905000	2283128	201698	1595372	30789	30789	2484826	0.104635	6
				15791	2484826	1626161	2.89382	chr3:91621872-94106698											91621872	94106698
				83023	305652	245742	0.554326	chr3:98783722-99089374							chr3:93930000-94035000	105000			98783722	99089374
	CHM13	6158761	2612782	364364	768940			chr3:90711461-91480401	509	106	10	0	1	17-mer; S01/1C3H1L.1-17; 61.89%	chr3:92355000-92495000	140000	Primary	140000	90711461	91480401	92425000	687756	170909				858665	0.163044	6
				25703	858665			chr3:91737244-92595909											91737244	92595909
				83023	551394			chr3:95863488-96414882											95863488	96414882
4	CHM1	4309149	3912133	120089	1415682	687347	0.51387	chr4:49812583-51228265	1295	90	26	0	1	19-mer; S2C4H1L.1-19; 52.12%	chr4:50005000-50165000	160000	Primary	160000	49812583	51228265	50085000	1436738	3294876	1294793	681880	681880	1415682	0.11302	2
					1858138	896803	8.47123	chr4:51521738-53379876											51521738	53379876
					191964	27383	1.72422	chr4:53470665-53662629											53470665	53662629
	CHM13	5603524	3798926	103513	728335			chr4:49705065-50433558	1282	91	26	0	1	19-mer; S2C4H1L.1-19; 48.13%	chr4:50310000-50370000	60000	Secondary	60000	49705065	50433558	50340000	--	--				2754941	0.0816714	2
					2754941			chr4:52115555-54870496							chr4:52145000-52260000	115000	Primary	225000	52115555	54870496	52257500	141945	2612996
					219347			chr4:54980358-55199705							chr4:52310000-52370000	60000			54980358	55199705
5	CHM1	5327054	4515917	606603	111334	115036	0.491823	chr5:29388963-29500127	3209	100	92	7	2	8-mer; S1C1/5/19H1L.1-5(_6/4_5){n}_2/6; 30.23%	chr5:30850000-30995000	145000	Primary	315000	29388963	29500127	31007500	1507202	1811072	223742	537040	223742	3318274	0.0949289	5
				620440	3318274	760782	1.29747	chr5:29500298-32818572							chr5:31090000-31165000	75000			29500298	32818572
	CHM13	4921075	4308006	625956	226370			chr5:46812669-47039039	2751	54	16	0	2	4-mer; S1C1/5/19H1L.1_2/4_5_2/6; 58.81%	chr5:48235000-48410000	175000	Primary	175000	46812669	47039039	48322500	1283460	1274032				2557492	0.0684264	4
				1049147	2557492			chr5:47039040-49596532											47039040	49596532
6	CHM1	4455984	3348194	43525	2809598	37917	0.696047	chr6:58547558-61357156	961	112	7	0	2	18-mer; S01C6H1L.1-18; 71.80%	chr6:61100000-61295000	195000	Primary	195000	58547558	61357156	61197500	2649942	159656	2481726	2443809	2443809	2809598	0.0694049	3
				356473
	CHM13	4422286	3318147	43521	2771681			chr6:58286784-61058465	955	109	4	0	2	18-mer; S01C6H1L.1-18; 68.17%	chr6:58380000-58530000	150000	Primary	150000	58286784	61058465	58455000	168216	2603465				2771681	0.0541188	3
				355113
7	CHM1	6522527	5267374	363171	4036504	736210	1.56512	chr7:58945053-62981557	3886	94	22	1	1	6-mer; S1C7H1L.1-6; 89.24%	chr7:59205000-59485000	280000	Primary	280000	58945053	62981557	59345000	399947	3636557	81725	654485	81725	4036504	0.069367	4
				480046
	CHM13	6192321	4610162	369679	3300294			chr7:60414278-63714572	3175	94	22	0	1	6-mer; S1C7H1L.1-6; 92.88%	chr7:60570000-60895000	325000	Primary	325000	60414278	63714572	60732500	318222	2982072				3300294	0.0984761	4
				381655
8	CHM1	3571681	3157682	394236	2579040	497677	1.01981	chr8:41244803-43823843	1724	105	9	1	3	11-mer; S2C8H1L.1-11; 30.92%	chr8:42980000-43055000	75000	Primary	75000	41244803	43823843	43017500	1772697	806343	166320	331357	166320	2579040	0.0290806	4
				598412
	CHM13	3073989	2668352	397186	2081363			chr8:44243623-46324986	1522	107	11	1	2	7-mer; S2C8H1L.1-7; 42.25%	chr8:45780000-45920000	140000	Primary	140000	44243623	46324986	45850000	1606377	474986				2081363	0.0672636	5
				595447
9	CHM1	2804590	2639358	248692	2528946	101017	1.14199	chr9:45051864-47580810	2906	108	6	0	3	7-mer; S2C9H1L.1-2_6-7; 37.72%	chr9:45285000-45435000	150000	Primary	150000	45051864	47580810	45360000	308136	2220810	31656	69361	31656	2528946	0.0593132	3
				26930
	CHM13	2904219	2735250	247304	2629963			chr9:44952708-47582671	3019	110	8	0	3	7-mer; S2C9H1L.1-2_6-7; 38.09%	chr9:45215000-45370000	155000	Primary	155000	44952708	47582671	45292500	339792	2290171				2629963	0.0589362	3
				26930
10	CHM1	3123481	2996936	564368	2214507	183204	1.09019	chr10:39520406-41734913	1692	55	15	1	1	8-mer; S1C10H1L.1-8; 92.44%	chr10:39750000-39930000	180000	Primary	180000	39520406	41734913	39840000	319594	1894913	163695	346899	163695	2214507	0.0812822	5
				125656	110652	2305	0.979594	chr10:41734914-41845566											41734914	41845566
					103759	40515	0.71918	chr10:41846734-41950493											41846734	41950493
	CHM13	2993439	2870888	565738	2031303			chr10:39634211-41665514	1665	101	61	7	2	8-mer; S1C10H1L.1-8; 37.54%	chr10:40000000-40235000	235000	Primary	235000	39634211	41665514	40117500	483289	1548014				2031303	0.115689	5
				139115	112957			chr10:41665515-41778472											41665515	41778472
					144274			chr10:41846734-41950493											41846734	41950493
11	CHM1	8226713	6318106	484006	5359876	1892888	1.54597	chr11:50934495-56294371	6494	109	0	0	1	5-mer; S3C11H1L.1-5; 94.18%	chr11:53520000-53630000	110000	Primary	365000	50934495	56294371	53702500	2768005	2591871	871559	1021329	871559	5359876	0.0680986	3
															chr11:53710000-53885000	175000
	CHM13	6378114	4463018	483772	3466988			chr11:51021054-54488042	3991	111	7	7	1	5-mer; S3C11H1L.1-5; 98.20%	chr11:52795000-53040000	245000	Primary	245000	51021054	54488042	52917500	1896446	1570542				3466988	0.0706665	3
12	CHM1	4906749	3921416	479072	3072125	490474	1.18998	chr12:34620833-37692958	2242	83	33	1	1	8-mer; S1C12H1L.1-8; 83.23%	chr12:34725000-34905000	180000	Primary	180000	34620833	37692958	34815000	194167	2877958	540069	1030543	540069	3072125	0.0585914	5
				811378
	CHM13	3840455	3405710	464048	2581651			chr12:34620764-37202415	1948	83	33	2	1	8-mer; S1C12H1L.1-8; 66.63%	chr12:35215000-35495000	280000	Primary	280000	34620764	37202415	35355000	734236	1847415				2581651	0.108458	5
				794770
13	CHM1	5892994	3281347	467437	2522416	568067	1.29067	chr13:6192900-8715316	1514	109	17	1	1	11-mer; S2C13/21H1L.1-11; 79.72%	chr13:6355000-6515000	160000	Primary	160000	6192900	8715316	6435000	242100	2280316	72183	495884	72183	2522416	0.0634313	4
				107731
				355621											chr13:8105000-8205000	100000	Secondary	100000			8155000	--	--
				81231
	CHM13	6433118	2596882	346655	1954349			chr13:15547583-17501932	1324	99	7	0	2	7-mer; S2C13/21H1L.1-7; 52.19%	chr13:15610000-15695000	85000	Primary	215000	15547583	17501932	15717500	169917	1784432				1954349	0.110011	3
				100201
				354318											chr13:15725000-15825000	100000
				74715
14	CHM1	3204477	2233055	178836	1756624	862919	0.670584	chr14:5595383-7352007	1303	109	11	0	1	8-mer; S2C14/22H1L.1-8; 93.78%	chr14:6030000-6210000	180000	Primary	180000	5595383	7352007	6120000	524617	1232007	6251	856668	6251	1756624	0.102469	4
				133574
				18991
				187557
				74808
	CHM13	6664990	3808476	324033	2619543			chr14:10089132-12708675	1917	105	7	1	1	8-mer; S2C14/22H1L.1-8; 96.71%	chr14:10530000-10710000	180000	Primary	180000	10089132	12708675	10620000	530868	2088675				2619543	0.0687143	4
				174802
				371494
				177729
				193884
				18990
				176708
				74811
15	CHM1	4666888	3559648	487951	243423	47550	0.836583	chr15:5182380-5425803	1407	112	6	0	2	11-mer; S2C15H1L.1-11; 51.03%	chr15:6680000-6800000	120000	Primary	120000	5182380	5425803	6740000	245197	1625027	94840	956857	94840	1870224	0.0641634	4
				64327
				48895	679013	89776	1.15236	chr15:5696608-6375621											5696608	6375621
				121745
				62280	1870224	862017	1.855	chr15:6494803-8365027											6494803	8365027
				54303
	CHM13	3773634	2648999	163603	290973			chr15:15404700-15695673	773	110	4	0	2	11-mer; S2C15H1L.1-11; 49.94%	chr15:16890000-17140000	250000	Primary	250000	15404700	15695673	17015000	340037	668170				1008207	0.247965	4
				240351
				76559	589237			chr15:15966539-16555776											15966539	16555776
				280848
				259830	1008207			chr15:16674963-17683170											16674963	17683170
				59254
16	CHM1	5788604	2458376	170651	1867875	113230	0.942845	chr16:35822854-37690729	1137	98	14	0	1	10-mer; S1C16H1L.1-10; 85.22%	chr16:36095000-36290000	195000	Primary	195000	35822854	37690729	36192500	369646	1498229	115643	228704	115643	1867875	0.104397	3
				603746
	CHM13	5904563	2569566	170674	1981105			chr16:35848497-37829433	1170	102	18	1	1	10-mer; S1C16H1L.1-10; 79.74%	chr16:36025000-36180000	155000	Primary	155000	35848497	37829433	36102500	254003	1726933				1980936	0.0782458	3
				603450											chr16:36420000-36485000	65000	Secondary	65000			36452500	--	--
17	CHM1	5790011	4859841	527722	401679	57084	0.87557	chr17:23326917-23728596	1586	106	17	0	1	16-mer; S3C17H1L.1-16; 82.79%	chr17:24665000-24810000	145000	Primary	145000	23326917	23728596	24737500	1008903	3283557	206269	819666	206269	4292460	0.0337802	4
					4292460	613397	1.16673	chr17:23728597-28021057											23728597	28021057
				37931	32858	0	1	chr17:28030968-28063826							chr17:26945000-27010000	65000	Secondary	65000	28030968	28063826	26977500	--	--
					37386	0	1	chr17:28068916-28106302											28068916	28106302
	CHM13	5245456	4310175	539501	458763			chr17:23433564-23892327	1348	99	10	0	1	16-mer; S3C17H1L.1-16; 84.05%	chr17:25025000-25190000	165000	Primary	165000	23433564	23892327	25107500	1215172	2463891				3679063	0.0448484	4
					3679063			chr17:23892328-27571391											23892328	27571391
				34796	32858			chr17:27581301-27614159											27581301	27614159
					37386			chr17:27619249-27656635											27619249	27656635
18	CHM1	6212594	6082352	9079	600295	187538	1.45435	chr18:15402346-16002641	2984	106	30	0	1	12-mer; S2C18H1L.1-12; 42.23%	chr18:17065000-17240000	175000	Primary	175000	15402346	16002641	17152500	1149858	4212971	2149023	2544343	2149023	5362829	0.032632	5
					5362829	395320	1.07958	chr18:16002642-21365471											16002642	21365471
					105629	17866	1.20357	chr18:21365472-21471101											21365472	21471101
					132558	29418	1.28522	chr18:21471899-21604457											21471899	21604457
	CHM13	5582616	5461351	9079	412757			chr18:15553361-15966118	2788	116	20	0	2	12-mer; S2C18H1L.1-12; 44.55%	chr18:19150000-19380000	230000	Primary	230000	15553361	15966118	19265000	3298881	1668628				4967509	0.0463009	5
					4967509			chr18:15966119-20933628											15966119	20933628
					87763			chr18:20933629-21021392											20933629	21021392
					103140			chr18:21022190-21125330											21022190	21125330
19	CHM1	5565157	5337929	212527	141403	17195	1.13844	chr19:24587808-24729211	1960	108	12	0	1	2-mer; S1C1/5/19H1L.5(_6/4_5){n}-6; 62.40%	chr19:26295000-26480000	185000	Primary	185000	24587808	24729211	26387500	625081	3066209	153571	430553	153571	3691290	0.050118	6
				6847	501770	36624	0.931975	chr19:24740887-25242657											24740887	25242657
				38384	341941	51809	0.868422	chr19:25289235-25631176							chr19:28380000-28470000	90000	Secondary	90000	25289235	25631176	28425000	--	--
				131945	3690478	276982	0.930187	chr19:25762419-29453709											25762419	29453709
				486667
	CHM13	5908338	5683005	212499	124208			chr19:24565219-24689427	2250	104	8	0	2	2-mer; S1C1/5/19H1L.5(_6/4_5){n}-6; 62.36%	chr19:26060000-26485000	425000	Primary	425000	24565219	24689427	26272500	471510	3496762				3968272	0.1071	6
				2216	538394			chr19:24696473-25234867											24696473	25234867
				40540	393750			chr19:25281444-25675194											25281444	25675194
				126498	3967460			chr19:25800990-29769262											25800990	29769262
				491734
20	CHM1	5929395	4002662	428944	431661	90277	0.827035	chr20:26365961-26797622	859	107	15	0	1	16-mer; S2C20H1L.1-16; 81.61%	chr20:28775000-28910000	135000	Primary	135000	26365961	26797622	28842500	2044873	266080	1130443	993652	993652	2310953	0.0584175	4
				260629	2310953	136791	1.06292	chr20:26797627-29108580											26797627	29108580
					430789	9561	1.0227	chr20:29108581-29539370											29108581	29539370
	CHM13	6047852	4124212	434388	521938			chr20:26403627-26925565	809	101	9	0	1	16-mer; S2C20H1L.1-16; 81.71%	chr20:27715000-27965000	250000	Primary	250000	26403627	26925565	27840000	914430	1259732				2174162	0.114987	4
				279036	2174162			chr20:26925570-29099732											26925570	29099732
					421228			chr20:29099733-29520961											29099733	29520961
21	CHM1	4016644	1942433	438025	1228513	885063	3.57698	chr21:5735843-6964356	687	113	11	0	1	11-mer; S2C13/21H1L.1-11; 85.59%	chr21:5960000-6040000	80000	Primary	80000	5735843	6964356	6000000	264157	964356	119508	765555	119508	1228513	0.0651194	3
				135879
				333424
				35084
	CHM13	3172644	995854	383071	343450			chr21:10962851-11306301	197	105	3	0	1	11-mer; S2C13/21H1L.1-11; 81.73%	chr21:11040000-11175000	135000	Primary	135000	10962851	11306301	11107500	144649	198801				343450	0.39307	3
				105511
				405849
				35085
22	CHM1	7750621	3527507	439842	1997082	924732	0.683508	chr22:6406576-8403658	1482	114	6	0	1	8-mer; S2C14/22H1L.1-8; 95.95%	chr22:6685000-6795000	110000	Primary	110000	6406576	8403658	6740000	333424	1663658	14554	910178	14554	1997082	0.0550804	3
				353196
				476373
				400560
				134604
				74809
	CHM13	8385867	4171068	254365	2921814			chr22:12789522-15711336	2157	110	2	0	1	8-mer; S2C14/22H1L.1-8; 96.85%	chr22:13045000-13105000	60000	Primary	185000	12789522	15711336	13137500	347978	2573836				2921814	0.0633168	3
				244407
				474756											chr22:13165000-13230000	65000
				74804
X	CHM1	4095511	3815529	455391	3320410	211110	1.0679	chrX:9013836-12333563	1609	114	4	0	1	12-mer; S3CXH1L.1-12; 97.51%	chrX:10240000-10360000	120000	Primary	120000	9013836	12333563	10300000	1286164	2033563	140331	351272	140331	3319727	0.0361476	4
				315073
	CHM13	3885106	3623231	455407	3109300			chrX:57818505-60927291	1513	112	2	0	1	12-mer; S3CXH1L.1-12; 97.49%	chrX:59170000-59320000	150000	Primary	150000	57818505	60927291	59245000	1426495	1682291				3108786	0.0482503	4
				315586
All	CHM1	117921101	87595226	16484692	70694120	3326165	1.04937	--	49206	2472	395	14	32	--	--	3825000	--	4090000	--	--	--	23436914	45766059	13050425	16902006	9702251	28214008	0.756855	36
	CHM13	115477434	82416599	17037026	67367955				43561	2343	310	21	33			4760000		4920000				19874169	40729903				34739635	0.734206	40
Mean	CHM1	5.127e+06	3.80849e+06	265882	1.72425e+06	157550	1.30706	--	2050.25	103	16.4583	0.583333	1.33333	--	--	147115	--	177826	--	--	--	1.019e+06	1.98983e+06	567410	734870	421837	2.74529e+06	0.0649314	3.75
	CHM13	5020758	3.58333e+06	270429	1.5667e+06				1893.96	101.87	13.4783	0.913043	1.43478			176296		213913				864094	1.77087e+06				2.63496e+06	0.102688	3.86957
Standard deviation	CHM1	1.71213e+06	1.25164e+06	208890	1.57742e+06	166200	1.25177	--	1258.42	12.9111	18.0939	1.47196	0.637022	--	--	47794.8	--	70045.9	--	--	--	816960	1.19717e+06	720422	638402	651246	1.29716e+06	0.0290916	1.32698
	CHM13	1.49723e+06	1.12792e+06	215273	1.41122e+06				1077.18	12.9204	13.2592	2.02064	0.589768			83753.2		72503.2				788349	983645				1.09131e+06	0.0774409	1.09977
*Hypomethylated regions located within 150 kbp of each other were considered as a single hypomethylated region and the total length was combined
