## Extended Data Table 9 for "The variation and evolution of complete human centromeres"

### Sheet: Sheet1
Extended Data Table 9. Quantification of changes in bases, α-satellite monomers, and α-satellite HORs among centromeric arrays with the same monophyletic origin.
Chromosome	Reference vs query	# of bases							# of a-satellite monomers				# of a-satellite HORs				# of distinct structural changes
		Gained	Lost	Total aligned	Changes per generation (based on p-arm divergence time)	Changes per generation (based on q-arm divergence time)	Changes per generation per Mbp (based on p-arm divergence time)	Changes per generation per Mbp (based on q-arm divergence time)	Gained	Lost	Changes per generation (based on p-arm divergence time)	Changes per generation (based on q-arm divergence time)	Gained	Lost	Changes per generation (based on p-arm divergence time)	Changes per generation (based on q-arm divergence time)	Gained	Lost	Changes per generation (based on p-arm divergence time)	Changes per generation (based on q-arm divergence time)
11	HG01071 (H1) vs HG01109 (H1)	397769	1120033	4024442	198.41	379.45	24.65	47.14	2345	6592	1.16824	2.23425	683	1417	0.27451	0.525	298	166	0.0606536	0.116
	HG01071 (H1) vs HG02717 (H2)	3158509	675436	4418210	501.17	958.49	56.72	108.47	18584	3917	2.94131	5.62525	3772	857	0.605098	1.15725	86	106	0.025098	0.048
	HG01071 (H1) vs HG01978 (H2)	1653524	374006	4778820	265.04	506.88	27.73	53.03	9738	2203	1.56092	2.98525	2263	501	0.361307	0.691	157	80	0.0309804	0.05925
	HG01071 (H1) vs CHM1	490101	363651	4764206	111.6	213.44	11.71	22.4	2887	2142	0.657386	1.25725	706	507	0.158562	0.30325	166	109	0.0359477	0.06875
	Mean	1.42498e+06	633282	4.49642e+06	269.05	514.56	30.2	57.76	8388.5	3713.5	1.58196	3.0255	1856	820.5	0.349869	0.669125	176.75	115.25	0.0381699	0.073
12	HG01123 (H2) vs HG01358 (H1)	619810	1313462	1083081	2974.26	1681.11	1373.06	776.08	3652	7738	17.5231	9.90435	457	953	2.16923	1.22609	65	112	0.272308	0.153913
	HG01123 (H2) vs HG01106 (H1)	919146	1006249	1476556	2962.15	1674.26	1003.06	566.95	5416	5928	17.4523	9.86435	671	758	2.19846	1.24261	115	166	0.432308	0.244348
	HG01123 (H2) vs HG02486 (H2)	769917	825769	1657362	2454.9	1387.55	740.61	418.6	4535	4864	14.46	8.17304	601	607	1.85846	1.05043	134	134	0.412308	0.233043
	HG01123 (H2) vs HG01258 (H2)	815855	888291	1573629	2621.76	1481.87	833.03	470.84	4806	5232	15.4431	8.7287	579	664	1.91231	1.08087	98	96	0.298462	0.168696
	HG01123 (H2) vs CHM13	456379	356078	2126375	1249.93	706.48	293.91	166.12	2688	2098	7.36308	4.16174	353	271	0.96	0.542609	67	69	0.209231	0.118261
	HG01123 (H2) vs HG01109 (H1)	933598	785978	1747752	2645.5	1495.28	756.83	427.77	5500	4630	15.5846	8.8087	711	597	2.01231	1.13739	115	107	0.341538	0.193043
	HG01123 (H2) vs HG00735 (H2)	1054157	731668	1749427	2747.42	1552.89	785.24	443.83	6208	4310	16.1815	9.14609	794	551	2.06923	1.16957	102	115	0.333846	0.188696
	HG01123 (H2) vs HG02559 (H2)	4184184	884020	1581110	7797.24	4407.13	2465.75	1393.68	24643	5208	45.9246	25.9574	1587	669	3.47077	1.96174	94	107	0.309231	0.174783
	Mean	1.21913e+06	848939	1.62441e+06	3181.65	1798.32	1031.43	582.98	7181	5001	18.7415	10.593	719.125	633.75	2.08135	1.17641	98.75	113.25	0.326154	0.184348
The estimated divergence time between chromosome 11 haplotypes is 80-153 kya (based on analysis of sequences from the p- and q-arms).
The estimated divergence time between chromosome 12 haplotypes is 13-23 kya (based on analysis of sequences from the p- and q-arms).
The formula for calculating the changes per generation per Mbp is (# of bases gained + # of bases lost)/(divergence time in years)*(# of years in a generation)/(# of total bases aligned*2)
A generation is assumed to be 20 years.
