## Extended Data Table 10 for "The variation and evolution of complete human centromeres"

### Sheet: Sheet1
Extended Data Table 10. Datasets generated and/or used in this study.
Datasets generated in this study
Species	Sample	Data type	BioProject	Accession #	URL	Reference
Human (Homo sapiens)	CHM1	Whole-genome assembly with complete centromeres	PRJNA975207	Pending approval	--	This study
		PacBio HiFi	PRJNA726974	SRX10759865-SRX10759866	https://s3-us-west-2.amazonaws.com/human-pangenomics/index.html?prefix=submissions/1E2DD570-3B26-418B-B50F-5417F64C5679--HIFI_DEEPCONSENSUS/CHM1/raw_data/PacBio_HiFi/DeepConsensus/	This study
		ONT	PRJNA869061	SRX17054101-SRX17054194	--	This study
		Strand-seq	--	--	https://doi.org/10.5281/zenodo.7959305	This study
		CENP-A ChIP-seq	PRJNA975217	Pending approval	--	This study
	HG00733	PacBio HiFi	PRJNA975575	Pending approval	--	This study
		ONT	PRJNA975575	Pending approval	--	This study
Chimpanzee (Pan troglodytes)	Clint; S006007	ONT	PRJNA659034	Pending approval	--	This study
Orangutan (Pongo abelii)	Susie; PR01109	ONT	PRJNA659034	Pending approval	--	This study
Macaque (Macaca mulatta)	AG07107	ONT	PRJNA659034	Pending approval	--	This study
Previously published datasets
Human (Homo sapiens)	CHM1	Illumina	PRJNA246220	SRR1514950-SRR1514952	--	Chaisson et al., Nature, 2015
	CHM13	PacBio HiFi	PRJNA530776	SRR11292120-SRR11292123	--	Nurk et al., Genome Res, 2020
		ONT	PRJNA559484	SRR10035479-SRR10035573, SRR12564439-SRR12564459, SRR12618224-SRR12618325	--	Logsdon et al., Nature, 2021; Miga et al., Nature, 2020
	HG00733	PacBio HiFi	PRJEB36100	ERR3822935, ERR3861382-ERR3861387	--	Logsdon et al., Nature, 2021; Vollger et al., Nature, 2023
		ONT	PRJNA686388	SRR13356541-SRR13356542, SRR13362355-SRR13362359, SRR13362450-SRR13362451	--	Logsdon et al., Nature, 2021
			PRJEB37264	ERR3988477-ERR3988509	--	Shafin et al., Nature Biotechnol, 2020
Chimpanzee (Pan troglodytes)	Clint; S006007	PacBio HiFi	PRJNA659034	SRR12517369-SRR12517374, SRR12517378, SRR12517389-SRR12517390	--	Logsdon et al., Nature, 2021
		ONT	PRJNA659034	SRR12552556-SRR12552568	--	Logsdon et al., Nature, 2021
Orangutan (Pongo abelii)	Susie; PR01109	PacBio HiFi	PRJNA659034	SRR12517385-SRR12517387	--	Logsdon et al., Nature, 2021
		ONT	PRJNA659034	SRR12551266-SRR12551275	--	Logsdon et al., Nature, 2021
Macaque (Macaca mulatta)	AG07107	PacBio HiFi	PRJNA659034	SRR12517375-SRR12517377, SRR12517379-SRR12517381	--	Logsdon et al., Nature, 2021
		ONT	PRJNA659034	SRR12517382-SRR12517385	--	Logsdon et al., Nature, 2021
ONT: Oxford Nanopore Technologies
PacBio: Pacific Biosciences
HiFi: High-fidelity
ChIP: Chromatin immunoprecipitation
